# Pelagic trophodynamics control invertebrate population dynamics

**DOI:** 10.1101/2025.11.20.689514

**Authors:** Leocadio Blanco-Bercial, Fernando González Taboada, Joanna M. Pitt, Jirani L Welch, Tammy M. Warren

**Author notes:** **Materials & Correspondence** Leocadio Blanco-Bercial. Bermuda Institute of Ocean Sciences – Arizona State University. 17 Biological Station St. George’s, GE 01, Bermuda.

## Abstract

Invertebrates are increasingly targeted by commercial fisheries, yet assessment approaches designed for finfish often fail to capture their complex population dynamics. For many crustaceans, prolonged, long-distance larval dispersal decouples local recruitment from adult abundance and exposes populations to remote climate conditions overlooked in traditional models. Here we introduce a trophodynamic index that anticipates adult invertebrate population fluctuations by tracking material flows through the pelagic food web during the dispersal and early growth period. Combining primary production with the slope of zooplankton size spectra, the index reflects both productivity and trophic transfer efficiency. Applied to Bermuda’s Caribbean spiny lobster population, which supports both commercial and recreational fisheries that have steadily declined over the last decade, ecological forecasts based on this trophodynamic index outperform climatological, persistence, and environment-based models. This framework links pelagic ecosystem processes to invertebrate population dynamics, improving predictive capacity and supporting the development of ecosystem-based management for small-scale fisheries.
