## Supplemental Table 1 for "Pelagic trophodynamics control invertebrate population dynamics"

### Sheet: Sheet1
Table S1. Lobster fishery catch and effort over time, and environmental data used for the index. Grey shaded cells indicate no data available.
		Offshore traps	Inshore traps
Season	Number of fishers	Total/per fisher	Total/per fisher	hauls	Mean Soak Days	No. of Legals	Mean CPUE	Year	NBSS Average Average Aug - Jul	PP average Aug-Jul
1994-95								1994	-1.53766
1995-96								1995	-1.58894
1996-97								1996	-1.44555
1997-98				12152		26178	2.15421	1997	-1.38879	219.788
1998-99	22	330 / 15	220 / 10	14101		32725	2.32076	1998	-1.40517	214.775
1999-00	22	330 / 15	220 / 10	14235	3.6	37011	2.6	1999	-1.58093	202.365
2000-01	27	324 / 12	216 / 8	12076	4.1	19147	1.61	2000	-1.46382	213.168
2001-02	18	270 / 15	126 / 7	8318	4.3	17393	2.18	2001	-1.53415	202.646
2002-03	18	270 / 15	162 / 9	10022	3.9	23377	2.43	2002	-1.60828	203.349
2003-04	22	308 / 14	220 / 10	10457	4.4	28051	2.69	2003	-1.57937	219.017
2004-05	22	308 / 14	220 / 10	11328	4.6	20392	1.82	2004	-1.44381	217.478
2005-06	28	336 / 12	252 / 9	10937	4.8	23756	2.2	2005	-1.3775	216.947
2006-07	28	336 / 12	252 / 9	11497	5.1	26745	2.29	2006	-1.34518	210.399
2007-08	28	336 / 12	252 / 9	12237	4.8	26059	2.1	2007	-1.37697	210.401
2008-09	31	341 / 11	279 / 9	11766	4.8	27367	2.32	2008	-1.4325	209.558
2009-10	30	330 / 11	330 / 11	11332	5.3	30156	2.69	2009	-1.34283	230.531
2010-11	30	330 / 11	330 / 11	11461	5.3	30460	2.75	2010	-1.27746	233.453
2011-12	30*	348 / 12	348 / 12	12287	5.4	37323	3.08	2011	-1.47324	220.997
2012-13	29*	336 / 12	348 / 12	11560	5.5	36642	3.32	2012	-1.48799	209.995
2013-14	29	348 / 12	348 / 12	13021	4.9	30052	2.34	2013	-1.41597	194.1
2014-15	29	348 / 12	348 / 12	12990	5	28632	2.25	2014	-1.51784	195.913
2015-16	29	348 / 12	348 / 12	13040	5.3	27823	2.15	2015	-1.40759	195.321
2016-17	29	348 / 12	348 / 12	12172	5.4	23792	1.95	2016	-1.50519	202.954
2017-18	28	336 / 12	336 / 12	11229	5.7	22995	2.05	2017	-1.5904	203.512
2018-19	26	312 / 12	312 / 12	10905	5.5	19867	1.82	2018	-1.61945	193.793
2019-20	25	300 / 12	300 / 12	10225	5.3	20247	1.98	2019	-1.64289	203.723
2020-21	24	288 / 12	288 / 12	10075	5.5	16629	1.65	2020	-1.49915	207.207
2021-22	26	286 / 11	286 / 11	9057	5.9	16339	1.8	2021	-1.43089	200.836
2022-23	22	264 / 12	264 / 12	8642	6.1	14678	1.7	2022	-1.42493	199.332
2023-24	19	152 / 8	152 / 8	3779	6.2	7061	1.87	2023		201.642
